# RAGE engagement by SARS-CoV-2 enables monocyte infection and underlies COVID-19 severity

**DOI:** 10.1101/2022.05.22.492693

**Authors:** R. Angioni, M. Bonfanti, N. Caporale, R. Sánchez-Rodríguez, F. Munari, A. Savino, D. Buratto, I. Pagani, N. Bertoldi, C. Zanon, P. Ferrari, E. Ricciardelli, C. Putaggio, S. Ghezzi, F. Elli, L. Rotta, F. Iorio, F. Zonta, A. Cattelan, E. Vicenzi, B. Molon, C.E. Villa, A. Viola, G. Testa

## Abstract

The spread of SARS-CoV-2 has fueled the COVID-19 pandemic with its enduring medical and socioeconomic challenges due to subsequent waves and long-term consequences of great concern. Here we charted the molecular basis of COVID-19 pathogenesis, by analysing patients’ immune response at single-cell resolution across disease course and severity. This approach uncovered cell subpopulation-specific dysregulation in COVID-19 across disease course and severity and identified a severity-associated activation of the receptor for advanced glycation endproduct (RAGE) pathway in monocytes. *In vitro* experiments confirmed that monocytes bind the SARS-CoV-2 S1-RBD via RAGE and that RAGE-Spike interactions drive monocyte infection. Our results demonstrate that RAGE is a novel functional receptor of SARS-CoV-2 contributing to COVID-19 severity.

**One-Sentence Summary:** Monocyte SARS-CoV-2 infection via the receptor for advanced glycation endproduct triggers severe COVID-19.
