## Supplementary Table S5 for "RAGE engagement by SARS-CoV-2 enables monocyte infection and underlies COVID-19 severity"

### Sheet: Enrichment_Analysis
time	severity	patient	B_CD27-/CD43+	B_CP	B_DN2	B_Immature	B_Memory	B_Naive	B_Plasmacells	M_CP	M_LD-PMN	M_Megakaryocytes_And_pre-cDCs	M_Monocyte	M_Monocyte-IFN	M_Monocyte-NonClassical	M_Monocyte_P19131	M_Myeloid cells-CD19+	M_Myeloid-P19312	M_Myeloid-Precursors	NKT_CD8	NKT_DN-and-T_gdT	NKT_DP	NK_Mature	NK_fromCMP	T_CD4-CM	T_CD4-EM	T_CD4-Naive	T_CD8-Effector	T_CD8-Memory	T_CD8-Naive	T_CD8-Proliferating	T_CD8-dgT	T_CP	T_MAIT	T_Treg	moDC	moDC_mature	pDC	severity_coarse
admission	mild	P-17788	0.00101971	0.00339905	0	0	0.0237933	0.0842964	0.0125765	0	0	0.00849762	0.227056	0.00441876	0.018015	0	0.00543848	0	0.0258328	0.00101971	0.0067981	0.0146159	0.0781781	0.00203943	0.0948334	0.0186948	0.161795	0.00135962	0.0438477	0.0200544	0.00237933	0.0829368	0.0122366	0	0.010537	0.00985724	0.0169952	0.00747791	mild
admission	mild	P-18066	0.00208333	0.00125	0	0	0.0391667	0.104583	0.00666667	0.000416667	0.01	0.02125	0.285417	0	0.0354167	0	0.00666667	0.000416667	0.04375	0.000416667	0.00833333	0.0166667	0.122917	0.01	0.06875	0.0266667	0.102083	0.000416667	0.01875	0.00916667	0.00291667	0.00666667	0.00458333	0	0.00541667	0.00833333	0.0258333	0.005	mild
admission	mild	P-18082	0.00167448	0.00200938	0	0	0.0344943	0.0760214	0.00535834	0.000669792	0.00167448	0.0113865	0.22505	0.000334896	0.00669792	0	0.00401875	0.000334896	0.0472204	0.000334896	0.0267917	0.0154052	0.0977897	0.00401875	0.121232	0.0720027	0.0740121	0.0210985	0.0348292	0.0324849	0.0120563	0.00602813	0.0351641	0.000334896	0.00200938	0.00803751	0.0174146	0.00200938	mild
admission	mild	P-18989	0.0033394	0.000303582	0	0	0.0121433	0.0500911	0.000607165	0.00182149	0.00485732	0.0136612	0.184882	0	0.034912	0	0.00394657	0	0.0403764	0.226169	0.00546448	0.0343048	0.0947177	0.0127505	0.0673953	0.02034	0.057377	0.000303582	0.02034	0.0218579	0.00182149	0.00151791	0.013054	0	0.00425015	0.0434123	0.0227687	0.00121433	mild
admission	mild	P-19300	0.00326323	0.000725163	0	0	0.0181291	0.0739666	0.00580131	0.000362582	0.00145033	0.00688905	0.334663	0.0119652	0.0170413	0	0.0116026	0	0.0315446	0.00507614	0.0134155	0.0130529	0.185279	0.0152284	0.0402466	0.0188542	0.0518492	0.000725163	0.0177665	0.0239304	0.0039884	0.0358956	0.00942712	0.000362582	0.00181291	0.0181291	0.0221175	0.00543872	mild
admission	mild	P-19312	0.0179445	0.0244698	0	0.0261011	0.000543774	0.17292	0.00435019	0	0	0.00435019	0.0570962	0.00108755	0.00326264	0	0.117455	0.11528	0.0353453	0.000543774	0.00652529	0.00761283	0.0473083	0.00163132	0.0478521	0.0233823	0.0570962	0.00326264	0.011963	0.0152257	0.00380642	0.152257	0.00924415	0	0.0021751	0.0157694	0.0125068	0.00163132	mild
admission	mild	P-19448	0.00305577	0	0	0	0.0187166	0.0565317	0.00152788	0.000763942	0.00343774	0.0145149	0.238732	0	0.0278839	0	0.00572956	0.00190985	0.0240642	0.00305577	0.0381971	0.0328495	0.114591	0.00611154	0.0668449	0.0152788	0.15508	0.000763942	0.0225363	0.0721925	0.00114591	0.0194805	0.00611154	0	0.000381971	0.0114591	0.0255921	0.0114591	mild
admission	mild	P-19501	0.00122549	0.00122549	0	0	0.0153186	0.0569853	0.00122549	0.00122549	0	0.00980392	0.35049	0.0177696	0.0716912	0	0.0116422	0.00122549	0.0784314	0.00183824	0.0159314	0.00428922	0.0974265	0.00551471	0.0386029	0.0226716	0.0214461	0.00122549	0.0189951	0.0147059	0.00245098	0.0790441	0.00245098	0	0.00612745	0.0202206	0.0165441	0.0122549	mild
admission	mild	P-20368	0.00424929	0.00566572	0	0	0.029745	0.101983	0.00141643	0.00141643	0.00849858	0.00849858	0.147309	0	0.0184136	0	0.00708215	0	0.20255	0.00283286	0.00991501	0.00991501	0.0580737	0.00424929	0.0963173	0.0325779	0.0552408	0.00283286	0.0566572	0.0184136	0.0396601	0.0254958	0.0169972	0.00283286	0.00708215	0.00708215	0.0169972	0	mild
admission	mild	P-20576	0	0.00116279	0	0	0.00290698	0.0354651	0.00116279	0.00116279	0	0.0151163	0.436628	0.0267442	0.0517442	0	0.00174419	0.000581395	0.111628	0.00348837	0.00813953	0.00581395	0.044186	0.00406977	0.0790698	0.00697674	0.0715116	0.00232558	0.00988372	0.00697674	0.00348837	0.00755814	0.00697674	0.0104651	0.00174419	0.0180233	0.0186047	0.00465116	mild
admission	moderate	P-18200	0	0.0142857	0	0	0.0142857	0	0	0	0	0.0142857	0.142857	0.0142857	0	0	0	0	0.285714	0	0	0.0142857	0.0428571	0	0.0285714	0	0.1	0.0428571	0	0.0285714	0.0142857	0	0.1	0.142857	0	0	0	0
admission	moderate	P-19000	0.00168138	0.000840689	0	0	0.0355191	0.0176545	0.00399327	0.00567465	0.0100883	0.00294241	0.282261	0.000420345	0.0155528	0	0.00525431	0	0.0628415	0.105717	0.00672551	0.0308953	0.0504414	0.00861707	0.056116	0.041404	0.0407734	0.000210172	0.0155528	0.00504414	0.113283	0.00126103	0.0172341	0	0.00168138	0.037831	0.0220681	0.000420345
admission	moderate	P-19777	0.00327332	0.00163666	0	0	0.01473	0.0515548	0.00981997	0.00409165	0	0.0106383	0.262684	0.0261866	0.01473	0	0.00327332	0.00245499	0.01473	0	0.00736498	0.00981997	0.158756	0.00981997	0.0949264	0.0139116	0.138298	0.000818331	0.00818331	0.0540098	0.0114566	0.0139116	0.0188216	0.00163666	0.00327332	0.00490998	0.0180033	0.012275
admission	severe	P-16483	0.00294442	0.00147221	0.000736106	0	0.055576	0.0327567	0.00294442	0.000736106	0.00552079	0.00809717	0.255061	0	0.0463747	0	0.00441664	0.00404858	0.0504233	0.00220832	0.00993743	0.0165624	0.0942216	0.00809717	0.0754509	0.0272359	0.119617	0.000368053	0.013618	0.0169304	0.00184026	0.0820758	0.013986	0.000368053	0.00147221	0.0154582	0.0290762	0.000368053	sev+cri
admission	severe	P-17531	0.00485201	0.00436681	0	0	0.0131004	0.0359049	0.00194081	0.000485201	0.00436681	0.0111596	0.141679	0	0.00339641	0	0.000970403	0.000970403	0.0315381	0.00436681	0.0519165	0.0208637	0.159631	0.00242601	0.114508	0.151383	0.0300825	0.00194081	0.0252305	0.00339641	0.000485201	0.11936	0.0310529	0.000485201	0.00388161	0.0101892	0.00873362	0.00533721	sev+cri
admission	severe	P-19131	0.00224551	0.00299401	0	0	0.0232036	0.0628743	0.00449102	0.000748503	0	0.00598802	0.0523952	0.011976	0.00523952	0.221557	0.00598802	0.00598802	0.0321856	0.00299401	0.0209581	0.011976	0.0950599	0.00449102	0.0576347	0.0232036	0.13997	0.00299401	0.0187126	0.0449102	0.00149701	0.0973054	0.00973054	0.000748503	0.00748503	0.00973054	0.0112275	0.00149701	sev+cri
admission	severe	P-20386	0.0029985	0.0172414	0	0	0.00974513	0.053973	0.000749625	0.0104948	0.00224888	0.00674663	0.141679	0.00149925	0.00224888	0	0.0104948	0	0.11919	0.0322339	0.00749625	0.0172414	0.0554723	0.0187406	0.0637181	0.0149925	0.109445	0.00149925	0.017991	0.0217391	0.000749625	0	0.173163	0	0.000749625	0.0224888	0.0622189	0.000749625	sev+cri
admission	critical	P-18196	0	0.0039604	0.0316832	0	0.049505	0.0455446	0.0019802	0	0	0.00990099	0.00594059	0	0	0	0	0	0.00792079	0	0.0217822	0.00792079	0.0712871	0	0.0633663	0.0673267	0.140594	0.372277	0.0118812	0.0237624	0	0.0039604	0.0574257	0	0.0019802	0	0	0	sev+cri
admission	critical	P-19520	0.00297841	0.0011169	0	0	0.0167535	0.0294118	0.00335071	0.000744602	0.000744602	0.00707372	0.139241	0.0115413	0.0874907	0	0.00781832	0	0.0305287	0.0752048	0.027178	0.0316456	0.107223	0.0134028	0.118764	0.0357409	0.113924	0.000744602	0.0152643	0.0305287	0.00260611	0.0014892	0.0145197	0	0.00260611	0.0201042	0.0446761	0.00558451	sev+cri
admission	critical	P-20741	0.00336862	0.0389798	0	0	0.00192493	0.925409	0.00625602	0	0	0	0.000962464	0	0	0	0.000481232	0.000481232	0	0	0.000962464	0.000481232	0.00481232	0	0.00192493	0.00529355	0.00673725	0	0	0	0	0.000962464	0.000481232	0	0.000481232	0	0	0	sev+cri
discharge	mild	P-17788	0.00232378	0.00232378	0	0	0.0193648	0.0534469	0.00697134	0	0	0.00774593	0.358637	0.0108443	0.0123935	0	0.00387297	0.000774593	0.0402789	0.00154919	0.00619675	0.0154919	0.111541	0.00619675	0.0480248	0.0123935	0.0999225	0.00464756	0.0123935	0.0139427	0.000774593	0.0813323	0.0123935	0	0.00852053	0.00852053	0.0309837	0.00619675	mild
discharge	mild	P-18066	0.0033195	0.00124481	0	0	0.0232365	0.0738589	0.00414938	0.000414938	0.00622407	0.0128631	0.192946	0	0.0248963	0	0.00539419	0	0.0506224	0.000414938	0.0128631	0.0165975	0.139834	0.00622407	0.141494	0.0240664	0.148548	0.000829876	0.0294606	0.0165975	0.00207469	0.00995851	0.006639	0	0.00705394	0.00788382	0.0257261	0.00456432	mild
discharge	mild	P-18082	0.00425894	0.00936968	0	0	0.076661	0.168654	0.000851789	0	0.00425894	0.0102215	0.243612	0	0.0306644	0	0.00511073	0	0.122658	0.000851789	0.0170358	0.00851789	0.0621806	0.00255537	0.0374787	0.0511073	0.028109	0.0110733	0.0238501	0.0110733	0.00425894	0.00340716	0.0417376	0.00255537	0.000851789	0.00681431	0.0102215	0	mild
discharge	mild	P-18989	0.000353982	0	0	0	0.0123894	0.0357522	0	0.000707965	0.00920354	0.0120354	0.310442	0	0.0492035	0	0.00460177	0.000353982	0.0318584	0.191858	0.00318584	0.0106195	0.0775221	0.00849558	0.0863717	0.0152212	0.0343363	0	0.020531	0.0113274	0.00106195	0	0.00460177	0	0.000707965	0.04	0.0265487	0.000707965	mild
discharge	mild	P-19300	0.00243013	0.000607533	0	0	0.0236938	0.0595383	0.0072904	0	0.009113	0.0164034	0.303767	0.00121507	0.0255164	0	0.0036452	0.00121507	0.0328068	0.00425273	0.0121507	0.0157959	0.13062	0.0103281	0.0880923	0.0115431	0.0674362	0.000607533	0.0194411	0.0315917	0.0534629	0.0261239	0.0036452	0	0.000607533	0.0164034	0.0188335	0.0018226	mild
discharge	mild	P-19312	0.0328032	0.0372763	0	0.0397614	0.00149105	0.158052	0.00894632	0.00149105	0.00298211	0.00646123	0.0382704	0	0.00596421	0	0.130716	0.175944	0.0447316	0.00198807	0.00447316	0.00646123	0.0581511	0.00298211	0.0248509	0.0154076	0.0407555	0.00149105	0.00596421	0.00596421	0.00795229	0.112823	0.00994036	0	0.000497018	0.0109344	0.00447316	0	mild
discharge	mild	P-19448	0	0	0	0	0.0184544	0.0524798	0.000576701	0.000576701	0.00807382	0.0155709	0.287197	0	0.0397924	0	0.00403691	0.00346021	0.0259516	0	0.0334487	0.0196078	0.121107	0.00461361	0.0986159	0.0161476	0.0957324	0.000576701	0.027105	0.0553633	0.0011534	0.0219146	0.00346021	0	0	0.0121107	0.0213379	0.011534	mild
discharge	mild	P-19501	0.00708691	0.00559493	0	0	0.0469974	0.0876539	0.0246177	0.00335696	0.0138008	0.0317046	0.285341	0	0.0727341	0	0.00596792	0.00074599	0.073107	0.00186498	0.00932488	0.00708691	0.0484894	0.00708691	0.0514733	0.0361805	0.0242447	0.00111899	0.0234987	0.0078329	0.0231257	0.0387915	0.0205147	0.00111899	0.00335696	0.0126818	0.0160388	0.0074599	mild
discharge	mild	P-20368	0.00296736	0.00197824	0	0	0.0316518	0.0870425	0.016815	0.00098912	0.00593472	0.0138477	0.0820969	0	0.0108803	0	0.00197824	0.00098912	0.0306627	0.00098912	0.0217606	0.0207715	0.151335	0.00197824	0.164194	0.0573689	0.10089	0.00197824	0.0593472	0.0128586	0.00296736	0.0583581	0.0128586	0.0049456	0.00593472	0.0128586	0.0118694	0.00890208	mild
discharge	mild	P-20576	0.0021164	0.00740741	0	0	0.015873	0.0677249	0.0010582	0.0042328	0.0232804	0.037037	0.173545	0.0010582	0.0349206	0	0.0021164	0	0.277249	0.0031746	0.0031746	0.0148148	0.0137566	0.0010582	0.047619	0.0243386	0.0507937	0.0042328	0.0190476	0.00634921	0.0010582	0.00740741	0.0814815	0.0328042	0.00529101	0.0190476	0.0169312	0	mild
discharge	moderate	P-18200	0	0.000384911	0	0	0.000384911	0.0034642	0.000769823	0.00153965	0.000769823	0.0119323	0.43264	0.0265589	0.0715935	0	0.000769823	0.000384911	0.112779	0.00307929	0.0111624	0.00885296	0.0142417	0.00192456	0.043495	0.0127021	0.0284834	0.00115473	0.00615858	0.00654349	0.00731332	0.00307929	0.00885296	0.125866	0.00230947	0.0277136	0.0180908	0.00500385
discharge	moderate	P-19000	0.00106553	0.000799148	0	0	0.0255727	0.0165157	0.0015983	0.00266383	0.00799148	0.00586042	0.19659	0	0.0197123	0	0.00372936	0	0.0868407	0.151838	0.00905701	0.0399574	0.0556739	0.00532765	0.100693	0.0516782	0.0732552	0.000532765	0.0367608	0.00905701	0.00985615	0.0015983	0.0279702	0	0.0015983	0.0285029	0.0269046	0.000799148
discharge	moderate	P-19777	0.00158479	0.00792393	0	0	0.11252	0.114897	0.0150555	0.00316957	0.00713154	0.0166403	0.227417	0.000792393	0.00633914	0	0.0103011	0.000792393	0.114897	0	0.00554675	0.00475436	0.0364501	0.00475436	0.0586371	0.018225	0.088748	0.000792393	0.00792393	0.040412	0.0229794	0.0118859	0.0213946	0.00554675	0.00158479	0.0126783	0.018225	0
discharge	severe	P-16483	0.00290839	0.00218129	0.000727096	0	0.0506544	0.029811	0.00484731	0.00145419	0.00315075	0.00678623	0.21619	0	0.0654387	0	0.00460494	0.00339312	0.0642269	0.00266602	0.00896752	0.0150267	0.088221	0.00678623	0.0596219	0.0227824	0.151236	0.000484731	0.0133301	0.0230247	0.00242365	0.0899176	0.0138148	0.000727096	0.000969462	0.0123606	0.0288415	0.00242365	sev+cri
discharge	severe	P-17531	0.0017319	0.00207828	0	0	0.0103914	0.0297887	0.00658123	0.00277104	0.0107378	0.00935227	0.217873	0	0.0256321	0	0.00623485	0.00034638	0.0796675	0.0051957	0.0332525	0.0249394	0.117077	0.00900589	0.0654659	0.110842	0.0294423	0.00242466	0.0142016	0.0017319	0.0017319	0.107724	0.0211292	0.00103914	0.00311742	0.0124697	0.0294423	0.00658123	sev+cri
discharge	severe	P-20386	0.00723843	0.00175477	0	0	0.032902	0.0465014	0.00987059	0.000438693	0.0105286	0.0146962	0.194341	0.000219346	0.0160123	0	0.00658039	0	0.0320246	0.0344374	0.0157929	0.0416758	0.153542	0.0125027	0.103751	0.028515	0.0998026	0.000438693	0.0344374	0.0105286	0.00592235	0.0028515	0.0155736	0.000219346	0.00219346	0.0149156	0.0383856	0.011406	sev+cri
discharge	critical	P-18196	0.000485437	0.00194175	0.00970874	0	0.015534	0.0208738	0.00533981	0	0.000485437	0.0169903	0.0135922	0	0	0	0.000485437	0	0.00728155	0.000485437	0.0165049	0.0257282	0.073301	0	0.0504854	0.0868932	0.0699029	0.518447	0.00679612	0.00776699	0.00145631	0.000970874	0.038835	0.00145631	0.00679612	0.000485437	0.000970874	0	sev+cri
discharge	critical	P-19520	0.00106888	0.000950119	0	0	0.0157957	0.0122328	0.0105701	0.00308789	0.00748219	0.0182898	0.280641	0	0.0515439	0	0.0112827	0.000118765	0.0543943	0.0370546	0.0146081	0.0203088	0.0796912	0.0179335	0.110333	0.0299287	0.0685273	0.000118765	0.0104513	0.0146081	0.016152	0.000831354	0.0155582	0	0.002019	0.0245843	0.0649644	0.00486936	sev+cri
post-1mo	mild	P-17788	0.00208681	0.00292154	0	0	0.0283806	0.0934891	0.00292154	0.000834725	0.00459098	0.0200334	0.204508	0	0.0613523	0	0.00626043	0	0.042571	0	0.00417362	0.0154424	0.0613523	0.00166945	0.0642738	0.0175292	0.220785	0.00208681	0.0233723	0.0296327	0.000417362	0.0329716	0.00918197	0	0.00709516	0.00751252	0.0296327	0.00292154	mild
post-1mo	mild	P-18066	0.00593379	0.00343535	0	0	0.0465334	0.0808869	0.00249844	0.000936914	0.00312305	0.011243	0.107745	0	0.0149906	0	0.00281074	0	0.0384135	0.00062461	0.0109307	0.0209244	0.154903	0.00343535	0.161774	0.039975	0.193941	0.00249844	0.0190506	0.0206121	0.000312305	0.00843223	0.0168645	0	0.00811993	0.00218613	0.014366	0.00249844	mild
post-1mo	mild	P-18082	0.00211119	0.00457424	0	0	0.0429275	0.0710767	0.00105559	0	0.00140746	0.0144265	0.222379	0	0.0358902	0	0.00492611	0.000351865	0.0559465	0	0.0214638	0.0137227	0.0763547	0.00422238	0.124208	0.0809289	0.0654469	0.0228712	0.0383533	0.0200563	0.00070373	0.00633357	0.0285011	0.00246305	0.00070373	0.0133709	0.0190007	0.00422238	mild
post-1mo	mild	P-18989	0.0011853	0.000790202	0	0	0.015804	0.0268669	0.0015804	0	0.0110628	0.0122481	0.246938	0.000395101	0.0343738	0	0.00355591	0	0.0406954	0.135915	0.0395101	0.0320032	0.0762544	0.0102726	0.0663769	0.0181746	0.0896879	0.0015804	0.0229158	0.019755	0.0019755	0.00474121	0.0146187	0	0.00355591	0.0268669	0.027262	0.0130383	mild
post-1mo	mild	P-19300	0.00566038	0.00188679	0	0	0.0513208	0.126415	0.00226415	0.00150943	0.0143396	0.0113208	0.197736	0.000754717	0.0169811	0	0.00716981	0	0.0260377	0.00603774	0.0245283	0.0154717	0.134717	0.0090566	0.0611321	0.02	0.0860377	0.00264151	0.0301887	0.0316981	0.00188679	0.0618868	0.0109434	0.000377358	0.00603774	0.0150943	0.0150943	0.00377358	mild
post-1mo	mild	P-19312	0.0496492	0.0253643	0	0.0361576	0.00107933	0.131139	0.00269833	0.000539665	0.00215866	0.00701565	0.0248246	0	0.0232056	0	0.0658392	0.0442526	0.01619	0.001619	0.00863465	0.0134916	0.0733945	0.00215866	0.0577442	0.0507285	0.0561252	0.00323799	0.0248246	0.0140313	0.000539665	0.205613	0.019428	0	0.001619	0.0248246	0.00647598	0.00539665	mild
post-1mo	mild	P-19448	0.00369624	0.00100806	0	0	0.0252016	0.078629	0.00100806	0.00235215	0.00537634	0.0107527	0.246976	0	0.0386425	0	0.00537634	0.00268817	0.077957	0.00100806	0.0288978	0.0228495	0.0997984	0.00840054	0.0456989	0.00772849	0.136425	0.000672043	0.0117608	0.0403226	0.000336022	0.0245296	0.00806452	0.000336022	0.00268817	0.015457	0.0322581	0.0131048	mild
post-1mo	mild	P-19501	0.0023015	0.00115075	0	0	0.043153	0.0621404	0.00115075	0.00115075	0.0115075	0.0115075	0.321634	0	0.0586881	0	0.00747986	0.0023015	0.0500575	0.00172612	0.0207135	0.00805524	0.0747986	0.00863061	0.0655926	0.027618	0.023015	0.0023015	0.0350978	0.0293441	0.00287687	0.0696203	0.00690449	0.00172612	0.00805524	0.0155351	0.0166858	0.00747986	mild
post-1mo	mild	P-20368	0.00262605	0.00367647	0	0	0.0330882	0.0719538	0.00315126	0.00052521	0.0120798	0.0157563	0.172794	0.00052521	0.0278361	0	0.00315126	0.00052521	0.0572479	0.00210084	0.0241597	0.0147059	0.148634	0.00315126	0.144958	0.0357143	0.0677521	0.00052521	0.0519958	0.0141807	0.00157563	0.0362395	0.00682773	0	0.00840336	0.00577731	0.0162815	0.0120798	mild
post-1mo	mild	P-20576	0.000683761	0.000683761	0	0	0.0150427	0.0331624	0.0017094	0.00512821	0.0167521	0.0222222	0.304274	0.00102564	0.0676923	0	0.00376068	0.00034188	0.097094	0.00376068	0.0153846	0.00991453	0.0810256	0.00273504	0.0851282	0.0153846	0.0837607	0.00512821	0.0150427	0.00683761	0.00034188	0.00649573	0.0126496	0.0396581	0.00649573	0.014359	0.0188034	0.00752137	mild
post-1mo	moderate	P-18200	0	0.000327654	0	0	0.000982962	0.00163827	0.000982962	0.00229358	0.00655308	0.0134338	0.170708	0.000655308	0.093709	0	0	0.000327654	0.0314548	0.00327654	0.016055	0.0131062	0.0268676	0.000327654	0.0534076	0.0212975	0.0199869	0.00557012	0.0114679	0.00589777	0.0104849	0.00491481	0.0203145	0.429554	0.00131062	0.0176933	0.00982962	0.00557012
post-1mo	moderate	P-19000	0.00208768	0.00268416	0	0	0.0283328	0.0187891	0.000596481	0.00626305	0.00745601	0.0125261	0.168804	0	0.0113331	0	0.00775425	0	0.0345959	0.202803	0.0146138	0.054578	0.105577	0.00656129	0.0688935	0.06949	0.047122	0	0.0292276	0.00626305	0.00208768	0.00238592	0.0354906	0	0.00268416	0.0265434	0.0187891	0.00566657
post-1mo	moderate	P-19777	0.000537057	0	0	0	0.0499463	0.0494092	0.00107411	0.00268528	0.0134264	0.0263158	0.210526	0	0.0773362	0	0.00537057	0.00161117	0.0558539	0	0.0112782	0.00912997	0.108485	0.0220193	0.0821697	0.0102041	0.116541	0.00107411	0.0236305	0.0392052	0.000537057	0.0128894	0.0123523	0.00268528	0.0037594	0.0107411	0.0257787	0.0134264
post-1mo	severe	P-16483	0.00176523	0.00132392	0.000441306	0	0.0242718	0.0242718	0.000441306	0	0.00308914	0.00926743	0.162842	0	0.0525154	0	0.00353045	0.00397176	0.0291262	0.00397176	0.0141218	0.0353045	0.120035	0.00308914	0.0781112	0.0308914	0.148279	0.00220653	0.0308914	0.0150044	0	0.152251	0.00838482	0.000441306	0.000882613	0.0105914	0.0238305	0.00485437	sev+cri
post-1mo	severe	P-17531	0.00529532	0.00203666	0	0	0.0130346	0.0321792	0.00162933	0.000814664	0.00529532	0.0101833	0.162933	0	0.0118126	0	0.00325866	0.000407332	0.0558045	0.00529532	0.0529532	0.0289206	0.192668	0.00936864	0.0818737	0.109165	0.0435845	0.001222	0.0105906	0.00325866	0.00285132	0.0843177	0.0285132	0.001222	0.00325866	0.0114053	0.0167006	0.00814664	sev+cri
post-1mo	severe	P-19131	0.00154639	0.00206186	0	0	0.0134021	0.0469072	0.00206186	0.00154639	0.0226804	0.0206186	0.269588	0	0.064433	0	0.00927835	0.00257732	0.0402062	0.00309278	0.0128866	0.0113402	0.0835052	0.00309278	0.0623711	0.0365979	0.0860825	0.00154639	0.0190722	0.0231959	0.00670103	0.103608	0.00927835	0	0.00721649	0.0134021	0.0139175	0.00618557	sev+cri
post-1mo	severe	P-20386	0.00523756	0.00224467	0	0	0.0183315	0.0276842	0.00224467	0.00187056	0.0063599	0.0149645	0.170221	0	0.0381594	0	0.00374111	0	0.0329218	0.0419005	0.0224467	0.0441452	0.209128	0.0149645	0.080434	0.0265619	0.097269	0	0.026936	0.010101	0.00261878	0.00486345	0.0288066	0	0.00598578	0.0138421	0.0340441	0.0119716	sev+cri
post-1mo	critical	P-18196	0.00115741	0.00308642	0.0378086	0	0.0462963	0.00925926	0.000771605	0	0	0	0.00385802	0	0.00192901	0	0	0	0.00115741	0.000385802	0.0200617	0.037037	0.054784	0	0.0771605	0.135417	0.0536265	0.427083	0.0246914	0.00848765	0.000771605	0.00501543	0.0424383	0.00270062	0.00462963	0	0.000385802	0	sev+cri
post-1mo	critical	P-19520	0.00190736	0.000817439	0	0	0.0179837	0.0158038	0.00245232	0.00163488	0.0141689	0.0103542	0.218529	0.000544959	0.0414169	0	0.00871935	0	0.0629428	0.0425068	0.0158038	0.0326975	0.080654	0.0158038	0.110899	0.0247956	0.123706	0.000544959	0.0256131	0.0256131	0.00463215	0.000817439	0.0179837	0	0.00463215	0.0223433	0.0504087	0.00326975	sev+cri
